# Residual flexibility in the topologically constrained multivalent complex between the GKAP scaffold and LC8 hub proteins

**DOI:** 10.1101/2024.11.25.624264

**Authors:** Eszter Nagy-Kanta, Zsófia E. Kálmán, Helena Tossavainen, Tünde Juhász, Fanni Farkas, József Hegedüs, Melinda Keresztes, Tamás Beke-Somfai, Zoltán Gáspári, Perttu Permi, Bálint Péterfia

**Affiliations:** Faculty of Information Technology and Bionics, Pázmány Péter Catholic University, Budapest, Hungary; Department of Biological and Environmental Science, University of Jyvaskyla, Jyvaskyla, Finland; HUN-REN Research Centre for Natural Sciences, Budapest, Hungary; Department of Chemistry, University of Jyväskylä, Jyväskylä, Finland; Institute of Biotechnology, Helsinki Institute of Life Science, University of Helsinki, Helsinki, Finland

**Keywords:** Postsynaptic density, protein NMR, molecular dynamics, PPI (protein-protein interaction), IDP (intrinsically disordered protein), multivalency

## Abstract

Guanylate kinase-associated protein (GKAP) is a large postsynaptic scaffold protein bearing two closely spaced noncanonical binding sites for the bivalent dynein light chain LC8 hub protein. This might allow the formation of heterogeneous complexes with different sizes and topologies. Here, we show that a well-defined hexameric complex is formed, composed of 2 GKAP molecules and 2 LC8 dimers. Using NMR spectroscopy, we demonstrate that the LC8-binding segment of GKAP is intrinsically disordered and the flexibility of the linker region is largely retained even in the complex form. Molecular dynamics calculations suggest that besides the tightly bound residues, the hexamer also exhibits several dynamically interchanging interactions. The flanking regions of the two binding sites on GKAP exhibit different interaction patterns, hinting at additional contacts that might explain the fixed stoichiometry of the assembly. Our results demonstrate that constrained stoichiometry can coexist with substantial flexibility in a multivalent system.
