## Supplementary Tables for "Residual flexibility in the topologically constrained multivalent complex between the GKAP scaffold and LC8 hub proteins"

### Sheet: Suppl. Table T1 - LC8 binding p
LC8 binding partners
Partner name	Partner Uniprot ID	Motif sequence	PDB ID	BMRB ID	Construct size (AA)	Multivalency	Kd(µM)±SE(µM)	Kd measurement method	PMID
IQUB	Q8NA54	HNAGTQTV	-	-	8	mono	3.57±0.13	SPR	https://doi.org/10.1101/2023.09.15.557927
MAP4	P27816	GSKSTQTV	-	-	8	mono	4.42±0.68	SPR	https://doi.org/10.1101/2023.09.15.557927
CFAP91	Q7Z4T9	RDADVQTD	-	-	8	mono	0.55±0.03	SPR	https://doi.org/10.1101/2023.09.15.557927
CEP152	O94986	LDCGSQTD	-	-	8	mono	2.37±0.29	SPR	https://doi.org/10.1101/2023.09.15.557927
CDK5RAP2	Q96SN8	KDASVQTV	-	-	8	mono	12.46±3.88	fluorescence polarization	https://doi.org/10.1101/2023.09.15.557927
AKAP9	Q99996	RNSSTQTQ	-	-	8	mono	12.40±3.08	fluorescence polarization	https://doi.org/10.1101/2023.09.15.557927
ALMS1	Q8TCU4	KDIGTQTN	-	-	8	mono	19.20±5.50	fluorescence polarization	https://doi.org/10.1101/2023.09.15.557927
OFD1	O75665	KESCNMETQTS	-	-	11	mono	12.5±1.3	SPR	https://doi.org/10.1101/2023.09.15.557927
OFD1	O75665	KESCNMETQTS	-	-	11	mono	12.8±1.7	competitive fluorescence polarization assay	https://doi.org/10.1101/2023.09.15.557927
ana2	Q9XZ31	ICAGTQTD	4QH7_1	-	9	mono	1.14±0.07	ITC	24920673
ana2	Q9XZ31	STTGTQCD	4QH8_1	-	9	mono	12.8±1.5	ITC	24920673
WWC1	Q8IX03	LDVSSQTD	-	-	8	mono	0.45±0.03	SPR	29240760
WWC1	Q8IX03	VDKETNTE	-	-	8	mono	4.00±0.50	SPR	29240760
WWC2	Q6AWC2	LDAGSQTS	-	-	8	mono	32.7±2.97	SPR	29240760
WWC2	Q6AWC2	VDKETNTD	-	-	8	mono	17.6±0.54	SPR	29240760
WWC3	Q9ULE0	CDAGSQTD	-	-	8	mono	5.34±0.18	SPR	29240760
WWC3	Q9ULE0	VDKETNTE	-	-	8	mono	3.50±0.15	SPR	29240760
AMOT	Q4VCS5	RDCSTQTE	-	-	8	mono	1.20±0.04	SPR	29240760
AMOTL1	Q8IY63	KDSSTQTD	-	-	8	mono	1.55±0.04	SPR	29240760
AMOTL2	Q9Y2J4	RDGSTQTE	-	-	8	mono	1.98±0.19	SPR	29240760
Bmf	Q96LC9	DKATQTL	-	-	7	mono	1.05+0.04	ITC	20889982
Bmf	Q96LC9	DKATQTL	-	-	7	mono	0.735+0.022	ITC	20889982
Bmf	Q96LC9	dimer	-	-		syntetic multivalent variant	0.003+0.00046	ITC	20889982
Bmf	Q96LC9	DKATQTL	-	-	7	mono	3.58±0.4	SPR	20889982
Bmf	Q96LC9	DKATQTL	-	-	7	mono	110±20	SPR	20889982
nNOS	syntetic	DTGIQVD	-	-	7	mono	7+0.23	ITC	20889982
nNOS	syntetic	DTGIQVD	-	-	7	mono	5.41+0.15	ITC	20889982
Myosin Va	Q9Y4I1-2	DKNTMTD	-	-	7	mono	8.85+0.67	ITC	20889982
Myosin Va	Q9Y4I1-2	ELESENKKLKNELNELRKALSEKSAPEVTAPGAPAYRVLMEQLTSVSEELDVRKEEVLILRSQLVSQKEAIQPKDDKNTMTDSTILLE	-	-	88	syntetic multivalent variant	0.037+0.005	ITC	20889982
dimeric myoVa	Q9Y4I1-2	DKNTMTD	-	-	7	mono	0.05±0.0147	SPR	20889982
dimeric myoVa	Q9Y4I1-2	DKNTMTD	-	-	7	mono	2.69±0.86	SPR	20889982
Pak1	Q13153	DVATSPI	-	-	7	mono	42.7+5.3	ITC	20889982
dyn intermediate chain	Q62871	YTKETQTP	2PG1_1	-	33	mono	-	Thermodynamic Analysis	17551010
dyn intermediate chain (ICTL)	Q24246	KETLVYTKQTQTT	3FM7_3	-	13	mono	8.0±1.5	ITC	19759397
dyn intermediate chain (ICTL)	Q24246	NLSVYNVQATNIPPKETLVYTKQTQTT	3FM7_3	-	28	mono	0.5±0.06	ITC	19759397
dyn intermediate chain (ICTL)	Q24246	NLVYTKQTQTTPPKETLVYTKQTQTTST	3GLW_1	-	28	mono	8.0±2.1	ITC	19759397
protein panoramix	Q9W2H9	KNAATQTE	7K3J_1, 7K3K, 7K3L	-	8	mono	0.075	ITC	33574069
protein panoramix	Q9W2H9	RDAGTQVR	7K3J_1, 7K3K, 7K3L	-	8	mono	0.14	ITC	33574069
SAO-1	C6KRN1	MQHANVATD	7Y8W_1	-	8	mono	0.5±0.07	ITC	36323675
SAO-1	C6KRN1	MKSVECQTE	7Y8W_1	-	8	mono	0.5±0.07	ITC	36323675
synthetic	-	Ac-DKSTQTD	-	-	7	mono	2024-05-06	ITC	21533121
synthetic	-	Ac-GDKSTQTD	-	-	8	mono	0.56	ITC	21533121
synthetic	-	Ac-VDKSTQTD	-	-	8	mono	0.07	ITC	21533121
synthetic	-	Ac-SRGTQTE	2XQQ_1	-	7	mono	15.2	ITC	21533121
synthetic		Ac-GSRGTQTE	-	-	8	mono	1.64	ITC	21533121
GCN4	P03069	Ac-VSRGTQTE	3P8M_1	-	8	mono	0.08	ITC	21533121
synthetic	-	dimeric-GSGDKSTQTD*	-	-		dimer	<0.007	ITC	21533121
synthetic	-	dimeric-GSVDKSTQTD*	-	-		dimer	<0.009	ITC	21533121
synthetic	-	dimeric-GSGSRGTQTE*	-	-		dimer	<0.003	ITC	21533121
synthetic	-	dimeric-GSVSRGTQTE*	-	-		dimer	<0.007	ITC	21533121
EML3	Q32P44	VSRGTQTE	-	-	86	mono	0.05	ITC	21533121
myosin Va	Q9Y4I1	MSQKEAIQPKDDKNTMTDSTILLE	4D07_1		25	mono	9	STD (Saturation transfer difference)	25312846
NOS	P29476	KAEMKDTGIQVDR	1CMI_1		13	mono	-	-	10426949
BIM	O43521	MSCDKSTQT	1F95_1	4931	9	mono	-	-	11178896
nNOS	syntetic	MKDTGIQVDRDLDGKSHK	1F96_1	4911	18	mono	-	-	11178896
IC chain DYN	Q24246	KETLVYTKQTQTTSTG	2P2T_1	15078	16	mono	-	-	17570393
Swallow	P40688	MYHIRSATSAKATQTD	3E2B_1		16	mono	-	-	17570393
pak1	Q13153	TPTRDVATSP	3DVP_1		10	mono			18650427
Swallow	P40688	MYHIRSATSAKATQTD	3E2B_1		16	mono	-	-	18948118
NEK9	Q8TD19	VGMHSKGTQTA	3ZKE_1, 3ZKF_1		11	mono	0.16 (with phosphorylated serine: 0.96)	ITC	23482567
chica	Q9H4H8	multivalent	-	26684	68?	poly	0.4 ± 0.1	ITC	26652654
chica QT1p	Q9H4H8	EKAIDAATQTE	5E0L_1		11	mono	0.4 ± 0.1	ITC	26652654
chica QT2p	Q9H4H8	SVSEVTQTS	-		9	mono	6.3 ± 0.4	ITC	26652654
chica QT3p	Q9H4H8	TTACAGTQTA	-		10	mono	nd	ITC	26652654
chica QT4p	Q9H4H8	SYWSRSTTTQTD	5E0M_1		12	mono	5.2 ± 0.1	ITC	26652654
L-MAG	P20917	KDSYTLTE	6GZJ_1, 6GZL_1		54	mono	2024-07-03	ITC	30261098
bmf	Q96LC9	TSQEDKATQTLSPASPSQGV	7CNU_1		20	mono	0.79 ± 0.095	ITC	34462553
vp35 virus	Not provided	RNSQTQTD	7D35_1		8	mono	3.91	ITC	33630249
vp35 virus	Not provided	KTRNSQTQTD	-		10	mono	3.91	ITC	33630249
Bdbv	Not provided	QTRSVQTQTD	-		10	mono	0.820	ITC	33630249
Sudv	Not provided	RKSDKQVQTD	-		10	mono	6.45	ITC	33630249
Tafv	Not provided	RTRNTQTQTD	-		10	mono	2024-04-29	ITC	33630249
Bomv	Not provided	KRVDNDTQTD	-		10	mono	27.9	ITC	33630249
Restv	Not provided	RTCTSSSQTE	-		10	mono	62.1	ITC	33630249
Kib1	Q8IX03	QYLDVSSQTD	-		10	mono	0.45 ± 0.03	ITC	21621319
Swa	P40688	ATSAKATQTD	-		10	mono	0.62 ± 0.04	ITC	21621319
Kib2	Q9ULE0	LKVDKETNTE	-		10	mono	4.0 ± 0.5	ITC	21621319
IC	syntetic	IVYTKQTQTT	-		10	mono	3.0 ± 0.1	ITC	21621319
Bim	syntetic	MSCDKSTQTP	-		10	mono	0.52 ± 0.03	ITC	21621319

### Sheet: Suppl. Table T2 - Hydrodynamic 
Hydrodynamic dimensions evaluated by analytical SEC
	MW [Da] (theoretical)	logMW	Vret [ml]	MW [Da] (measured) - based on the equation	MWmeasured/MWtheoretical	Classification
LC8 monomer	21262	4.03	12.38	25286	1.19	ordered
His-GKAP	9495	3.98	13.63	15042.3	1.58	disordered
B12 vitamin	1300	3.11	19.27	1443.97	1.11	ordered
RNAse A	13700	4.14	14.3	11387	0.83	ordered
myoglobin	17000	4.23	13.55	15550.7	0.91	ordered
BSA	66400	4.82	9.65	78617.2	1.18	ordered
logMw vs Vret fit (based on B12 vitamin, RNAse A, myoglobin and BSA values)		Slope	-5.5416
		Intercept	36.779
		R2	0.9899

### Sheet: Suppl. Table T3 - Hydrodynamic 
	DLS				MD
	Dh min	Dh max	estimated MW min	estimated MW max	min	max
His-GKAP	1.1 nm	4 nm	5.4 kDa	19.1 kDa	-	-
LC8 dimer	2.8 nm	3.8 nm	15.6 kDa	20.9 kDa	26 A	44 A
complex	3.5 nm	5.2 nm	37.3 kDa	45.2 kDa	27 A	127 A
